# High MHC gene copy number maintains diversity despite homozygosity in a Critically Endangered single-island endemic bird, but no evidence of MHC-based mate choice

**DOI:** 10.1101/2020.02.03.932590

**Authors:** Martin Stervander, Elisa G. Dierickx, Jack Thorley, M. de L. Brooke, Helena Westerdahl

**Author notes:** **Corresponding authors:** Martin Stervander, Helena Westerdahl. These authors contributed equally (Martin Stervander, Elisa G. Dierickx, Jack Thorley).

## Abstract

Small population sizes can, over time, put species at risk due to the loss of genetic variation and the deleterious effects of inbreeding. Losing diversity in the major histocompatibility complex (MHC) could be particularly harmful, given its key role in the immune system. Here, we assess MHC class I (MHC-I) diversity and its effects on mate choice and survival in the Critically Endangered Raso lark *Alauda razae*, a species restricted to the 7 km^2^ islet of Raso (Cape Verde) since ~1460, whose population size has dropped as low as 20 pairs. Exhaustively genotyping 122 individuals, we find no effect of MHC-I genotype/diversity on mate choice or survival. However, we demonstrate that MHC-I diversity has been maintained through extreme bottlenecks by retention of a high number of gene copies (at least 14), aided by co-segregation of multiple haplotypes comprising 2–8 linked MHC-I loci. Within-locus homozygosity is high, contributing to comparably low population-wide diversity. Conversely, each individual had comparably many alleles, 6–16 (average 11), and the large and divergent haplotypes occur at high frequency in the population, resulting in high within-individual MHC-I diversity. This functional immune gene diversity will be of critical importance for this highly threatened species’ adaptive potential.
