## Supporting Information 2 (dataset, Excel spreadsheet) for "High MHC gene copy number maintains diversity despite homozygosity in a Critically Endangered single-island endemic bird, but no evidence of MHC-based mate choice"

### Sheet: variables
Variable	Explantion/comment
RingNo	ID used in our analyses
FormalID	Formal ID, mainly based on ring no
Sex	Sex: 0 = female, 1 = male
PairID	ID connecting a male and a female in a pair
PairBirdID	Individual partners with which the focal bird was observed paired. Note that one male was seen in two pairs "90698"- the Second partner and PairYears are noted in [square brackets].
PairYears	All years in which an identified pair were observed together.
Genotype	Genotype as list of alleles
Genotype_exclRV	Genotype as list of alleles, excluding low within-individual frequency alleles R and V
nAlleles	Number of alleles
nAlleles_exclRV	Number of alleles, excluding low within-individual frequency alleles R and V
FirstYear	First year observed in the population
LastYear	Last year observed in the population
FirstYearPair	First year mated in pair
YrsFirstPair	Years between first being ringed in the population and first being observed mated in pair
ClawDamage	Information on age or degree of claw damage
JuvWhenFirstRinged	Juvenile when first ringed: Y = yes, N = no
AssumedAgeAtFirstCapture	Assumed age at first capture
TimeAtEnd	Number of years observed in the population; LastYear - FirstYear
Censor2018	Inidividuals right-censored if last seen in 2018 or not; last seen in 2018 = 0, 1 = last seen before 2018
Assumed_birth_year	Assumed birth year
ID_include	Individual data available: 0 = no – exclude, 1 = yes – include
Dist	MHC-I diversity as genotype tree distance
N_reads	Number of filtered sequence reads used for genotype inference
genABCEFGHK	Genotype for the ABC/ABCEFGHK block alleles

### Sheet: data_122ind
RingNo	FormalID	Sex	PairID	PairBirdID	YearsPaired	Genotype	Genotype_exclRV	nAlleles	nAlleles_exclRV	FirstYear	LastYear	FirstYearPair	YrsFirstPair	ClawDamage	JuvWhenFirstRinged	AssumedAgeAtFirstCapture	TimeAtEnd	Censor18	Assumed_birth_year	ID_include	Dist	N_reads	genABCEFGHK
5202	TS05202	0	43	70678	2010	ABCDIMRV	ABCDIM	8	6	2010	2016	2010	0	Claw damage at first ringing so assuming 2 years old	N	2	6	1	2008	1	0.95414	30072	homABC
5224	TS05224	1	45	5223	2010	ABCDIMPQRUV	ABCDIMPQU	11	9	2010	2014	2010	0	No claw damage at first ringing	N	1	4	1	2009	1	1.1125	19385	homABC
5229	TS05229	0	44	5230	2010	ABCDMRV	ABCDM	7	5	2010	2010	2010	0	No claw damage at first ringing	N	1	0	1	2009	1	0.87759	26367	homABC
5230	TS05230	1	44	5229	2010	ABCEGFHKLNOR	ABCEGFHKLNO	12	11	2010	2013	2010	0	No claw damage at first ringing	N	1	3	1	2009	1	1.31861	16758	homABCEFGHK
5238	TS05238	1	36	5239	2010	ABCINPQRUV	ABCINPQU	10	8	2010	2012	2010	0	Claw damage at first ringing so assuming 2 years old	N	2	2	1	2008	1	1.09494	27547	homABC
5239	TS05239	0	36	5238	2010	ABCDEGFHIJKNORV	ABCDEGFHIJKNO	15	13	2010	2014	2010	0	No claw damage at first ringing	N	1	4	1	2009	1	1.49882	27098	het
5246	TS05246	1	49	5247	2010	ABCDEGFHJKMNORV	ABCDEGFHJKMNO	15	13	2010	2012	2010	0	No claw damage at first ringing	N	1	2	1	2009	1	1.4298	18530	het
5272	TS05272	0	60	TT01280	2013	ABCEGFHKLNOR	ABCEGFHKLNO	12	11	2011	2015	2013	2	No claw damage at first ringing	N	1	4	1	2010	1	1.31861	27391	het
27920	BN27920	1	16	27924	2006, 2008, 2009	ABCDEGFHJKNO	ABCDEGFHJKNO	12	12	2004	2014	2006	2	No claw damage at first ringing	N	1	10	1	2003	1	1.22333	23138	het
27924	BN27924-95913-5006	0	16	27920	2006, 2008, 2009	ABCDMRV	ABCDM	7	5	2006	2010	2006	0	No claw damage at first ringing	N	1	4	1	2005	1	0.87759	26413	homABC
27927	BN27927	0	NA	NA	NA	ABCDLMRV	ABCDLM	8	6	2006	2009	2006	0	No claw damage at first ringing	N	1	3	1	2005	1	1.13971	23935	homABC
27931	BN27931	1	24	70667	2009	ABCDEGFHIKLNORV	ABCDEGFHIKLNO	15	13	2006	2011	2009	3	No claw damage at first ringing	N	1	5	1	2005	1	1.57223	21873	het
27932	BN27932	1	NA	NA	NA	ABCIJMRV	ABCIJM	8	6	2006	2012	2006	0	No claw damage at first ringing	N	1	6	1	2005	1	0.95414	26836	homABC
27935	BN27935	1	13	27936	2006, 2008	ABCDEGFHIKLMNORV	ABCDEGFHIKLMNO	16	14	2005	2012	2006	1	No claw damage at first ringing	N	1	7	1	2004	1	1.54923	26017	het
27936	BN27936	0	13	27935	2006, 2008	ABCIJMNRV	ABCIJMN	9	7	2004	2012	2006	2	No claw damage at first ringing	N	1	8	1	2003	1	0.95857	26824	homABC
27961	BN27961	1	NA	NA	NA	ABCDEGFHKLMORV	ABCDEGFHKLMO	14	12	2004	2010	2004	0	Claw damage at first ringing so assuming 2 years old	N	2	6	1	2002	1	1.4835	21484	het
27968	BN27968	0	NA	NA	NA	ABCDMPQRUV	ABCDMPQU	10	8	2004	2008	2004	0	No claw damage at first ringing	N	1	4	1	2003	1	1.04156	10172	homABC
27972	BN27972	0	NA	NA	NA	ABCEGFHJKMNOR	ABCEGFHJKMNO	13	12	2004	2009	2004	0	No claw damage at first ringing	N	1	5	1	2003	1	1.25325	26097	het
27977	BN27977	0	NA	NA	NA	ABCEGFHJKMNORV	ABCEGFHJKMNO	14	12	2004	2005	2004	0	No claw damage at first ringing	N	1	1	1	2003	1	1.40994	26384	het
27985	BN27985	1	48	83356	2010, 2011	ABCDEGFHJKMNOR	ABCDEGFHJKMNO	14	13	2005	2013	2010	5	No claw damage at first ringing	N	1	8	1	2004	1	1.2558	16423	het
27986	BN27986	1	22	70658	2008	ABCDEGFHIJKNORV	ABCDEGFHIJKNO	15	13	2005	2009	2008	3	No claw damage at first ringing	N	1	4	1	2004	1	1.49882	20895	het
27991	BN27991	0	NA	NA	NA	ABCDEGFHKLNO	ABCDEGFHKLNO	12	12	2005	2014	2004	-1	No claw damage at first ringing	N	1	9	1	2004	1	1.34637	10348	homABCEFGHK
70616	TC70616	0	NA	NA	NA	ABCDIMRV	ABCDIM	8	6	2005	2014	2005	0	No claw damage at first ringing	N	1	9	1	2004	1	0.95414	22312	homABC
70622	TC70622	0	15	70623	2006	ABCEGFHJKNORV	ABCEGFHJKNO	13	11	2006	2014	2006	0	No claw damage at first ringing	N	1	8	1	2005	1	1.43543	21796	het
70623	TC70623	1	15	70622	2006	ABCDEGFHKMOV	ABCDEGFHKMO	12	11	2006	2010	2006	0	Claw damage at first ringing so assuming 2 years old	N	2	4	1	2004	1	1.39535	20079	het
70624	TC70624	1	23	70665	2008	ABCDIJMV	ABCDIJM	8	7	2006	2009	2006	0	Claw damage at first ringing so assuming 2 years old	N	2	3	1	2004	1	0.91796	19594	homABC
70627	TC70627-70694	1	NA	NA	NA	ABCDIMRV	ABCDIM	8	6	2006	2014	2006	0	Claw damage at first ringing so assuming 2 years old	N	2	8	1	2004	1	0.95414	29804	homABC
70633	TC70633-19a-7106	0	35	83344	2010	ABCMRV	ABCM	6	4	2006	2012	2010	4	No claw damage at first ringing	N	1	6	1	2005	1	0.85381	25289	homABC
70644	TC70644	0	NA	NA	NA	ACNSTV	ACNST	6	5	2006	2009	2006	0	No claw damage at first ringing	N	1	3	1	2005	1	0.75903	21093	homABC
70647	TC70647	1	47	83341	2010	ABCEGFHKLMORV	ABCEGFHKLMO	13	11	2006	2010	2010	4	Claw damage at first ringing so assuming 2 years old	N	2	4	1	2004	1	1.49227	17785	het
70654	TC70654	0	NA	NA	NA	ABCEGFHJKMNOR	ABCEGFHJKMNO	13	12	2007	2009	2007	0	Claw damage at first ringing so assuming 2 years old	N	2	2	1	2005	1	1.25325	27262	het
70655	TC70655	1	28	70662	2009	ABCEGFHJKNORSTV	ABCEGFHJKNOST	15	13	2007	2013	2009	2	No claw damage at first ringing	N	1	6	1	2006	1	1.52117	21651	het
70662	TC70662	0	28	70655	2009	ABCDEGFHKLMNORV	ABCDEGFHKLMNO	15	13	2007	2011	2009	2	No claw damage at first ringing	N	1	4	1	2006	1	1.51711	23365	het
70664	TC70664-27972	1	46	70693	2010	ABCINPQRUV	ABCINPQU	10	8	2007	2014	2010	3	No claw damage at first ringing	N	1	7	1	2006	1	1.09494	21954	homABC
70665	TC70665	0	23	70624	2008	ABCDEGFHKLMNORV	ABCDEGFHKLMNO	15	13	2007	2009	2008	1	No claw damage at first ringing	N	1	2	1	2006	1	1.51711	20784	het
70666	TC70666-95817-2007	0	NA	NA	NA	ABCEGFHIJKNOR	ABCEGFHIJKNO	13	12	2007	2012	2007	0	No claw damage at first ringing	N	1	5	1	2006	1	1.30339	13057	het
70667	TC70667	0	24	27931	2009	ABCINPQRUV	ABCINPQU	10	8	2007	2012	2009	2	Claw damage at first ringing so assuming 2 years old	N	2	5	1	2005	1	1.09494	20684	homABC
70669	TC70669	0	40	70687	2008, 2010	ABCEGFHKLNORV	ABCEGFHKLNO	13	11	2007	2011	2008	1	No claw damage at first ringing	N	1	4	1	2006	1	1.47787	21411	het
70677	TC70677	1	39	83389	2010	ABCEGFHJKNORV	ABCEGFHJKNO	13	11	2008	2011	2010	2	Claw damage at first ringing so assuming 2 years old	N	2	3	1	2006	1	1.43543	21538	het
70687	TC70687	1	40	70669	2008, 2010	ABCDMV	ABCDM	6	5	2008	2013	2008	0	No claw damage at first ringing	N	1	5	1	2007	1	0.83759	13976	homABC
70693	TC70693	0	46	70664	2010	ABCDLMRV	ABCDLM	8	6	2009	2013	2010	1	Claw damage at first ringing so assuming 2 years old	N	2	4	1	2007	1	1.13971	21041	homABC
70694	TC70694	0	37	70695	2010	ABCEGFHIKLNORV	ABCEGFHIKLNO	14	12	2009	2013	2010	1	Claw damage at first ringing so assuming 2 years old	N	2	4	1	2007	1	1.54665	53843	het
70695	TC70695	1	37	70694	2010	ABCDEGFHKLMNORV	ABCDEGFHKLMNO	15	13	2009	2013	2010	1	No claw damage at first ringing	N	1	4	1	2008	1	1.51711	20032	het
70697	TC70697	0	NA	NA	NA	ABCDIMNRV	ABCDIMN	9	7	2009	2013	2009	0	Claw damage at first ringing so assuming 2 years old	N	2	4	1	2007	1	0.95858	36507	homABC
70698	TC70698	1	57	83304, [83311]	2009, [2013]	ABCDEGFHIJKNORV	ABCDEGFHIJKNO	15	13	2009	2013	2009	0	No claw damage at first ringing	N	1	4	1	2008	1	1.49882	28692	het
83301	TJ83301	0	30	83323	2009	ABCEGFHIKLNOR	ABCEGFHIKLNO	13	12	2009	2014	2009	0	Claw damage at first ringing so assuming 2 years old	N	2	5	1	2007	1	1.37924	23503	het
83304	TJ83304	0	27	70698	2009	ABCEGFHIJKLMNORV	ABCEGFHIJKLMNO	16	14	2009	2009	2009	0	No claw damage at first ringing	N	1	0	1	2008	1	1.54923	23897	het
83311	TJ83311	0	57	70698	2013	ABCDMRV	ABCDM	7	5	2009	2015	2013	4	No claw damage at first ringing	N	1	6	1	2008	1	0.87759	26064	homABC
83320	TJ83320	1	53	TT01298	2013	ABCDLMNORV	ABCDLMNO	10	8	2009	2014	2013	4	No claw damage at first ringing	N	1	5	1	2008	1	1.26054	22830	homABC
83323	TJ83323	1	30	83301	2009	ABCEGFHJKNOPQRUV	ABCEGFHJKNOPQU	16	14	2009	2013	2009	0	No claw damage at first ringing	N	1	4	1	2008	1	1.58759	20224	het
83330	TJ83330	0	NA	NA	NA	ABCDEGFHJKNOR	ABCDEGFHJKNO	13	12	2009	2012	2009	0	No claw damage at first ringing	N	1	3	1	2008	1	1.26248	27699	homABCEFGHK
83337	TJ83337	0	NA	NA	NA	ABCDIMNRV	ABCDIMN	9	7	2009	2009	2009	0	No claw damage at first ringing	N	1	0	1	2008	1	0.95858	119942	homABC
83344	TJ83344	1	35	70633	2010	ABCEGFHIJKMNOR	ABCEGFHIJKMNO	14	13	2010	2012	2010	0	No claw damage at first ringing	N	1	2	1	2009	1	1.30104	26515	het
83356	TJ83356	0	48	27985	2010, 2011	ABCDEGFHJKNORV	ABCDEGFHJKNO	14	12	2010	2012	2010	0	No claw damage at first ringing	N	1	2	1	2009	1	1.43545	13860	het
83360	TJ83360	0	62	83359	2011	ABCEGFHJKNORV	ABCEGFHJKNO	13	11	2010	2011	2011	1	No claw damage at first ringing	N	1	1	1	2009	1	1.43543	19213	het
83368	TJ83368	0	38	83317	2010	ABCDIJMV	ABCDIJM	8	7	2010	2014	2011	1	No claw damage at first ringing	N	1	4	1	2009	1	0.91796	5446	homABC
83382	TJ83382	0	41	83383	2010, 2011	ABCDMRV	ABCDM	7	5	2010	2014	2010	0	No claw damage at first ringing	N	1	4	1	2009	1	0.87759	24963	homABC
83383	TJ83383	1	41	83382	2010, 2011	ABCDLMNORV	ABCDLMNO	10	8	2010	2014	2010	0	No claw damage at first ringing	N	1	4	1	2009	1	1.26054	22286	homABC
83389	TJ83389	0	39	70677	2010	ABCEGFHJKLNOR	ABCEGFHJKLNO	13	12	2010	2013	2010	0	No claw damage at first ringing	N	1	3	1	2009	1	1.35302	27359	homABCEFGHK
83397	TJ83397	1	NA	NA	NA	ABCDEGFHJKMNORV	ABCDEGFHJKMNO	15	13	2010	2016	2010	0	No claw damage at first ringing	N	1	6	1	2009	1	1.4298	23385	het
83398	TJ83398	0	NA	NA	NA	ABCEGFHJKMORV	ABCEGFHJKMO	13	11	2010	2014	2010	0	No claw damage at first ringing	N	1	4	1	2009	1	1.43907	25150	het
91111	91111	1	NA	NA	NA	ABCEGFHIJKMNOR	ABCEGFHIJKMNO	14	13	2004	2008	2004	0	Claw damage at first ringing so assuming 2 years old	N	2	4	1	2002	1	1.30104	23829	het
70678P	TC70678	1	43	NA	NA	ABCDMPUV	ABCDMPU	8	7	2009	2012	2010	1	Ringed as pullus	Y	0	3	1	2009	1	0.99175	18625	homABC
TT01298	TT01298	0	53	83320	2013	ABCEGFHJKLNOR	ABCEGFHJKLNO	13	12	2011	2013	2013	2	No claw damage at first ringing	N	1	2	1	2010	1	1.35302	21631	homABCEFGHK
TT95570	TT95570	1	59	TT01291P	2013	ABCDINRV	ABCDIN	8	6	2012	2014	2013	1	No claw damage at first ringing	N	1	2	1	2011	1	0.95216	26388	homABC
TT95586	TT95586	1	52	TT95632	2013	ABCEGFHKLNOR	ABCEGFHKLNO	12	11	2012	2015	2013	1	No claw damage at first ringing	N	1	3	1	2011	1	1.31861	49720	homABCEFGHK
TT95610	TT95610	1	NA	NA	NA	ABCDEGFHJKMNOR	ABCDEGFHJKMNO	14	13	2013	2014	2013	0	No claw damage at first ringing	N	1	1	1	2012	1	1.2558	21546	het
TT95632	TT95632	0	52	TT95586	2013	ABCDEGFHKLMNORV	ABCDEGFHKLMNO	15	13	2013	2013	2013	0	No claw damage at first ringing	N	1	0	1	2012	1	1.51711	25638	het
TT95666	TT95666	1	51	TT95669	2013	ABCDMPQRUV	ABCDMPQU	10	8	2013	2013	2013	0	No claw damage at first ringing	N	1	0	1	2012	1	1.04156	25471	homABC
TT95669	TT95669	0	51	TT95666	2013	ABCDIMRV	ABCDIM	8	6	2013	2014	2013	0	Claw damage at first ringing so assuming 2 years old	N	2	1	1	2011	1	0.95414	24408	homABC
TT95694	TT95694	0	69	TT95973	2016	ABCDMNRSTV	ABCDMNST	10	8	2015	2016	2016	1	Claw damage at first ringing so assuming 2 years old	N	2	1	1	2013	1	0.97266	22228	homABC
TT95698	TT95698	0	72	TT95913	2016	ABCDEGFHJKNOR	ABCDEGFHJKNO	13	12	2015	2016	2016	1	No claw damage at first ringing	N	1	1	1	2014	1	1.26248	25359	het
TT95713	TT95713	1	NA	NA	NA	ABCDINRV	ABCDIN	8	6	2015	2016	2015	0	Claw damage at first ringing so assuming 2 years old	N	2	1	1	2013	1	0.95216	34723	homABC
TT95718	TT95718	1	66	TT95719	2016	ABCEGFHKLNOR	ABCEGFHKLNO	12	11	2015	2016	2016	1	No claw damage at first ringing	N	1	1	1	2014	1	1.31861	20560	homABCEFGHK
TT95739	TT95739	0	78	TT95752	2016	ABCDEGFHIJKNOR	ABCDEGFHIJKNO	14	13	2015	2016	2016	1	No claw damage at first ringing	N	1	1	1	2014	1	1.30529	20123	het
TT95763	TT95763	1	NA	NA	NA	ABCDMRV	ABCDM	7	5	2015	2016	2015	0	No claw damage at first ringing	N	1	1	1	2014	1	0.87759	21994	homABC
TT95783	TT95783	1	64	TT95564	2015	ABCDINRV	ABCDIN	8	6	2015	2016	2015	0	No claw damage at first ringing	N	1	1	1	2014	1	0.95216	20830	homABC
TT95799	TT95799	0	77	TT95688	2016	ABCINPQRUV	ABCINPQU	10	8	2016	2016	2016	0	Claw damage at first ringing so assuming 2 years old	N	2	0	1	2014	1	1.09494	26161	homABC
TT95932	TT95932	0	65	TT95601	2016	ABCDIMRV	ABCDIM	8	6	2016	2016	2016	0	No claw damage at first ringing	N	1	0	1	2015	1	0.95414	27739	homABC
5247	TS05247	0	49	5246	2010	ABCDMRV	ABCDM	7	5	2010	2017	2010	0	No claw damage at first ringing	N	1	7	1	2009	1	0.87759	23409	homABC
5298	TS05298	1	75	TT95531	2016	ABCDEGFHKLMNOR	ABCDEGFHKLMNO	14	13	2011	2017	2016	5	No claw damage at first ringing	N	1	6	1	2010	1	1.34717	21444	het
83346	TJ83346	0	73	TT95557	2016	ABCDMRV	ABCDM	7	5	2010	2017	2016	6	No claw damage at first ringing	N	1	7	1	2009	1	0.87759	22447	homABC
TT01280	TT01280	1	60	5272	2013	ABCDMRV	ABCDM	7	5	2011	2017	2013	2	No claw damage at first ringing	N	1	6	1	2010	1	0.87759	15573	homABC
TT01291P	TT01291	0	59	TT95570	2013	ABCDINSTV	ABCDINST	9	8	2012	2017	2013	1	Ringed as pullus	Y	0	5	1	2012	1	0.9265	18327	homABC
TT95517	TT95517	1	61	83321	2013	ABCDIJMRV	ABCDIJM	9	7	2012	2017	2013	1	No claw damage at first ringing	N	1	5	1	2011	1	0.95416	23410	homABC
TT95518	TT95518	1	54	TT95571	2013	ABCDMRV	ABCDM	7	5	2012	2017	2013	1	No claw damage at first ringing	N	1	5	1	2011	1	0.87759	20264	homABC
TT95531	TT95531	0	75	5298	2016	ABCIJMRV	ABCIJM	8	6	2012	2017	2016	4	No claw damage at first ringing	N	1	5	1	2011	1	0.95414	23571	homABC
TT95571	TT95571	0	54	TT95518	2013	ABCLNRSTV	ABCLNST	9	7	2012	2017	2013	1	No claw damage at first ringing	N	1	5	1	2011	1	1.18462	23655	homABC
TT95601	TT95601	1	65	TT95932	2016	ABCDMPQUV	ABCDMPQU	9	8	2013	2017	2016	3	No claw damage at first ringing	N	1	4	1	2012	1	1.05715	16865	homABC
TT95626	TT95626	0	NA	NA	NA	ABCLMPQRUV	ABCLMPQU	10	8	2013	2017	2013	0	No claw damage at first ringing	N	1	4	1	2012	1	1.17956	27944	homABC
TT95688	TT95688	1	77	TT95799	2016	ABCDINRV	ABCDIN	8	6	2014	2017	2016	2	No claw damage at first ringing	N	1	3	1	2013	1	0.95216	20349	homABC
5223	TS05223	0	45	5224	2010	ABCEGFHIJKMORV	ABCEGFHIJKMO	14	12	2010	2018	2010	0	No claw damage at first ringing	N	1	8	0	2009	1	1.47907	19986	het
5273	TS05273	1	NA	NA	NA	ABCDIJMRV	ABCDIJM	9	7	2011	2018	2011	0	Claw damage at first ringing so assuming 2 years old	N	2	7	0	2009	1	0.95416	47641	homABC
70658	TC70658	0	22	27986	2008	ABCDIMNRV	ABCDIMN	9	7	2007	2018	2008	1	No claw damage at first ringing	N	1	11	0	2006	1	0.95858	21449	homABC
83321	TJ83321-TT95765	0	61	TT95517	2013	ABCLMPQRUV	ABCLMPQU	10	8	2009	2018	2013	4	No claw damage at first ringing	N	1	9	0	2008	1	1.17956	23222	homABC
83359	TJ83359	1	62	83360	2011	ABCEGFHJKLMNORV	ABCEGFHJKLMNO	15	13	2010	2018	2011	1	No claw damage at first ringing	N	1	8	0	2009	1	1.51711	23640	het
83381	TJ83381	0	68	TT95726	2016	ABCDEGFHKLMNORV	ABCDEGFHKLMNO	15	13	2010	2018	2016	6	No claw damage at first ringing	N	1	8	0	2009	1	1.51711	19324	het
83391	TJ83391	1	74	TT95817	2016	ABCDIMRV	ABCDIM	8	6	2010	2018	2016	6	No claw damage at first ringing	N	1	8	0	2009	1	0.95414	21357	homABC
5243P	TS05243	0	67	NA	NA	ABCDEGFHJKNORV	ABCDEGFHJKNO	14	12	2011	2018	2016	5	Ringed as pullus	Y	0	7	0	2011	1	1.43545	23556	het
83317P	TJ83317	1	38	NA	NA	ABCEGFHJKLNOR	ABCEGFHJKLNO	13	12	2010	2018	2011	1	Ringed as pullus	Y	0	8	0	2010	1	1.35302	22804	homABCEFGHK
83341P	TJ83341-382	0	47	NA	NA	ABCDEGFHJKNOR	ABCDEGFHJKNO	13	12	2010	2018	2010	0	Ringed as pullus	Y	0	8	0	2010	1	1.26248	23134	homABCEFGHK
TT01241	TT01241	0	70	TT01300	2016	ABCDLMRV	ABCDLM	8	6	2011	2018	2011	0	No claw damage at first ringing	N	1	7	0	2010	1	1.13971	17732	homABC
TT01300	TT01300	1	70	TT01241	2016	ABCDEGFHKLMNO	ABCDEGFHKLMNO	13	13	2011	2018	2016	5	No claw damage at first ringing	N	1	7	0	2010	1	1.32897	18603	het
TT95557	TT95557	1	73	83346	2016	ABCDMRV	ABCDM	7	5	2012	2018	2016	4	No claw damage at first ringing	N	1	6	0	2011	1	0.87759	28116	homABC
TT95564	TT95564	0	64	TT95783	2015	ABCEGFHJKNOR	ABCEGFHJKNO	12	11	2012	2018	2015	3	No claw damage at first ringing	N	1	6	0	2011	1	1.26249	28774	homABCEFGHK
TT95640	TT95640	1	NA	NA	NA	ABCEGFHJKNOR	ABCEGFHJKNO	12	11	2013	2018	2013	0	No claw damage at first ringing	N	1	5	0	2012	1	1.26249	103742	homABCEFGHK
TT95715	TT95715	0	NA	NA	NA	ABCDEGFHIJKNORV	ABCDEGFHIJKNO	15	13	2015	2018	2015	0	No claw damage at first ringing	N	1	3	0	2014	1	1.49882	20919	het
TT95719	TT95719	0	66	TT95718	2016	ABCDIJMRV	ABCDIJM	9	7	2015	2018	2016	1	No claw damage at first ringing	N	1	3	0	2014	1	0.95416	21228	homABC
TT95726	TT95726	1	68	83381	2016	ABCDMRV	ABCDM	7	5	2015	2018	2016	1	Claw damage at first ringing so assuming 2 years old	N	2	3	0	2013	1	0.87759	22331	homABC
TT95752	TT95752	1	78	TT95739	2016	ABCDEGFHIJKNOR	ABCDEGFHIJKNO	14	13	2015	2018	2016	1	No claw damage at first ringing	N	1	3	0	2014	1	1.30529	29864	het
TT95764	TT95764	1	67	5243	2016	ABCDEGFHKMNORV	ABCDEGFHKMNO	14	12	2015	2018	2016	1	No claw damage at first ringing	N	1	3	0	2014	1	1.4298	26198	het
TT95817	TT95817	0	74	83391	2016	ABCEGFHJKLNOR	ABCEGFHJKLNO	13	12	2016	2018	2016	0	No claw damage at first ringing	N	1	2	0	2015	1	1.35302	20998	homABCEFGHK
TT95913	TT95913	1	72	TT95698	2016	ABCLMRV	ABCLM	7	5	2016	2018	2016	0	No claw damage at first ringing	N	1	2	0	2015	1	1.09257	19687	homABC
TT95973	TT95973	1	69	TT95694	2016	ABCEGFHJKLMORV	ABCEGFHJKLMO	14	12	2016	2018	2016	0	No claw damage at first ringing	N	1	2	0	2015	1	1.52134	17718	het
sample-22-2008-noRnr	sample-22-2008-noRnr	NA	NA	NA	NA	ABCDEGFHJKMNORV	ABCDEGFHJKMNORV	15	15	NA	NA	NA	NA	NA	NA	NA	NA	NA	NA	0	1.4298	16049	het
TT95681-BN27920	TT95681-BN27920	NA	NA	NA	NA	ABCDEGFHJKMNORV	ABCDEGFHJKMNORV	15	15	NA	NA	NA	NA	NA	NA	NA	NA	NA	NA	0	1.4298	21105	het
TT95593	TT95593	NA	NA	NA	NA	ABCEGFHJKNOR	ABCEGFHJKNOR	12	12	NA	NA	NA	NA	NA	NA	NA	NA	NA	NA	0	1.26249	25240	homABCEFGHK
TT95628	TT95628	NA	NA	NA	NA	ABCEGFHIJKMORV	ABCEGFHIJKMORV	14	14	NA	NA	NA	NA	NA	NA	NA	NA	NA	NA	0	1.47907	24331	het
TT95650	TT95650	NA	NA	NA	NA	ABCDMPQRUV	ABCDMPQRUV	10	10	NA	NA	NA	NA	NA	NA	NA	NA	NA	NA	0	1.04156	24672	homABC
TT95660	TT95660	NA	NA	NA	NA	ABCDMRV	ABCDMRV	7	7	NA	NA	NA	NA	NA	NA	NA	NA	NA	NA	0	0.87759	15725	homABC
TT95661	TT95661	NA	NA	NA	NA	ABCDIMPQRUV	ABCDIMPQRUV	11	11	NA	NA	NA	NA	NA	NA	NA	NA	NA	NA	0	1.1125	26909	homABC
TT95663	TT95663	NA	NA	NA	NA	ABCEGFHIJKMORV	ABCEGFHIJKMORV	14	14	NA	NA	NA	NA	NA	NA	NA	NA	NA	NA	0	1.47907	28589	het
